# Distinct features of ribonucleotides within genomic DNA in Aicardi-Goutières syndrome (AGS)-ortholog mutants of *Saccharomyces cerevisiae*

**DOI:** 10.1101/2023.10.02.560505

**Authors:** Deepali L. Kundnani, Taehwan Yang, Alli L. Gombolay, Kuntal Mukherjee, Gary Newnam, Chance Meers, Zeel H. Mehta, Celine Mouawad, Francesca Storici

## Abstract

Ribonucleoside monophosphates (rNMPs) are abundantly found within genomic DNA of cells. The embedded rNMPs alter DNA properties and impact genome stability. Mutations in ribonuclease (RNase) H2, a key enzyme for rNMP removal, are associated with the Aicardi-Goutières syndrome (AGS), a severe neurological disorder. Here, we engineered two AGS-ortholog mutations in *Saccharomyces cerevisiae*: *rnh201*-G42S and *rnh203*-K46W. Using the ribose-seq technique and the Ribose-Map bioinformatics toolkit, we unveiled rNMP abundance, composition, hotspots, and sequence context in these yeast AGS-ortholog mutants. We found higher rNMP incorporation in the nuclear genome of *rnh201*-G42S than in wild-type and *rnh203-*K46W-mutant cells, and an elevated rCMP content in both mutants. Moreover, we uncovered unique rNMP patterns in each mutant, highlighting a differential activity of the AGS mutants towards rNMPs embedded on the leading or on the lagging strand of DNA replication. This study guides future research on rNMP characteristics in human genomic samples carrying AGS mutations.
