## Supplementary material for "Distinct features of ribonucleotides within genomic DNA in Aicardi-Goutières syndrome (AGS)-ortholog mutants of *Saccharomyces cerevisiae*": Table S1

### Sheet: Sheet1
Table S1. AGS library information
Background	Genotype	Strain name	Library	Fragmentation	Barcode	Source	rNMP counts Nucleus	rNMP counts Mitochondria	rNMP(%) Nucleus	Mean rNMP(%) Nucleus	St dev* (%) Nucleus	rNMP(%) Mitochondria	Mean rNMP(%) Mitochondria	St dev* (%) Mitochondria
BY4742	WT	KK-1	FS106	DraI, EcoRV, SspI (RE1)	CCG	Balchander S, Gombolay A, Yang T, Xu P et al. [x]	1062	90165	0.0116413	0.0669301	0.0426917	0.988359	0.93307	0.0426917
			FS142	HaeIII, RsaI (RE3)	CCG	Balchander S, Gombolay A, Yang T, Xu P et al. [x]	738	14506	0.0484125			0.951588
			FS213	DraI, EcoRV, SspI (RE1)	TGA	This study	9108	88755	0.0930689			0.906931
			FS214	HaeIII, RsaI (RE3)	GCT	This study	7633	76939	0.0902545			0.909746
			FS215	DraI, EcoRV, SspI + HaeIII, RsaI (RE1+RE3)	GAC	This study	10624	74456	0.124871			0.875129
			FS253	AluI, DraI, EcoRV, SspI (RE2)	TGT	This study	39612	1148773	0.0333326			0.966667
	rnh203-K46W	CM1339	FS325	AluI, DraI, EcoRV, SspI (RE2)	CCG	This study	82461	1779110	0.0442965	0.0361765	0.0210045	0.955704	0.963823	0.0210045
		CM1339	FS334	AluI, DraI, EcoRV, SspI (RE2)	AGC	This study	7438	796137	0.00925614			0.990744
		CM1339	FS335	HaeIII, RsaI (RE3)	CCG	This study	256121	12185552	0.0205857			0.979414
		CM1340	FS336	AluI, DraI, EcoRV, SspI (RE2)	TGA	This study	1894961	28803368	0.0617285			0.938272
		CM1340	FS337	HaeIII, RsaI (RE3)	GCT	This study	589693	12509976	0.0450159			0.954984
	rnh201-G42S	CM1333	FS208	DraI, EcoRV, SspI (RE1)	CCG	This study	994380	361587	0.733336	0.750938	0.032408	0.266664	0.249062	0.032408
			FS210	HaeIII, RsaI (RE3)	GCT	This study	1494319	401211	0.788338			0.211662
			FS328	AluI, DraI, EcoRV, SspI (RE2)	CCG	This study	4351982	1600340	0.73114			0.26886
	rnh201△	SB305	FS109	DraI, EcoRV, SspI (RE1)	CCG	This study	1477	623	0.703333	0.868604	0.14314	0.296667	0.131396	0.14314
			FS138	AluI, DraI, EcoRV, SspI (RE2)	TGA	Balchander S, Gombolay A, Yang T, Xu P et al. [x]	2194130	116823	0.949448			0.0505519
			FS322	HaeIII, RsaI (RE3)	TGA	This study	2025108	99804	0.953031			0.0469685
