## Supplementary material for "Distinct features of ribonucleotides within genomic DNA in Aicardi-Goutières syndrome (AGS)-ortholog mutants of *Saccharomyces cerevisiae*": Table S3

### Sheet: Sheet1
Table S3 AGS library rNMP composition in Nucleus and Mitochondria
				Nucleus												Mitochondria
Background	Genotype	Library	Fragmentation	rAMP (%)	Mean (%)	St dev* (%)	rCMP (%)	Mean (%)	St dev* (%)	rGMP (%)	Mean (%)	St dev* (%)	rUMP (%)	Mean (%)	St dev* (%)	rAMP (%)	Mean (%)	St dev* (%)	rCMP (%)	Mean (%)	St dev* (%)	rGMP (%)	Mean (%)	St dev* (%)	rUMP (%)	Mean (%)	St dev* (%)
BY4742	WT	FS106	DraI, EcoRV, SspI	27.4953	27.8527	2.16949	35.0282	30.3423	5.7027	10.0753	13.5353	4.7168	27.4011	28.2696	8.12117	27.4552	40.5785	8.0013	24.9409	29.0425	3.86169	32.5037	23.8928	7.24503	27.4552	40.5785	8.0013
		FS142	HaeIII, RsaI	24.2547			26.5583			12.3306			36.8564			37.8671			26.2167			33.6275			37.8671
		FS213	DraI, EcoRV, SspI(DES)	27.2617			24.2424			9.15679			39.339			39.3431			34.522			21.1504			39.3431
		FS214	HaeIII, RsaI(HR)	30.4205			25.0884			22.4027			22.0883			46.8137			28.6032			18.6225			46.8137
		FS215	DraI, EcoRV, SspI + HaeIII, RsaI(DES+HR)	29.7252			37.4247			13.6295			19.2206			41.4446			32.9658			20.2845			41.4446
		FS253	AluI, DraI, EcoRV, SspI(DESA)	27.9587			33.712			13.6171			24.7122			50.5473			27.0065			17.168			50.5473
	rnh203-K46W	FS325	AluI, DraI, EcoRV, SspI(DESA)	20.7759	24.1278	3.63174	49.5652	43.9845	7.36214	11.2647	11.0015	3.50754	18.3941	20.8863	3.30685	40.2342	51.2789	6.5618	39.5365	28.1939	7.0984	16.3595	14.5822	1.08184	40.2342	51.2789	6.5618
		FS334	AluI, DraI, EcoRV, SspI(DESA)	21.4977			51.4251			9.53213			17.545			50.8159			30.6687			14.68			50.8159
		FS335	HaeIII, RsaI(HR)	26.9341			32.635			16.8877			23.5432			56.7287			22.6472			13.4903			56.7287
		FS336	AluI, DraI, EcoRV, SspI(DESA)	29.0086			43.3575			7.82982			19.8041			53.3126			25.0076			14.2756			53.3126
		FS337	HaeIII, RsaI(HR)	22.4225			42.9396			9.49291			25.1449			55.303			23.1094			14.1056			55.303
	rnh201-G42S	FS208	DraI, EcoRV, SspI(DES)	29.7138	27.7351	2.62423	43.2018	44.247	1.23879	16.8217	18.9257	3.64244	10.2627	9.09224	2.2531	35.485	39.176	5.36786	40.2868	39.2032	1.29115	19.335	16.8693	4.34735	35.485	39.176	5.36786
		FS210	HaeIII, RsaI(HR)	28.7332			43.9238			16.8238			10.5192			36.7091			37.7746			19.4232			36.7091
		FS328	AluI, DraI, EcoRV, SspI(DESA)	24.7582			45.6153			23.1316			6.49481			45.3338			39.5482			11.8497			45.3338
	rnh201△	FS109	DraI, EcoRV, SspI(DES)	21.8009	21.6681	0.470585	36.6283	41.365	5.46751	32.9045	29.8006	4.43254	8.66622	7.16623	1.34961	27.7689	33.5988	5.70626	25.3612	29.4777	5.52614	43.4992	33.6951	8.61514	27.7689	33.5988	5.70626
		FS138	AluI, DraI, EcoRV, SspI(DESA)	21.1454			47.3481			24.7242			6.78228			33.8546			35.7584			27.3337			33.8546
		FS322	HaeIII, RsaI(HR)	22.058			40.1187			31.7732			6.0502			39.1728			27.3135			30.2523			39.1728
