## Supplementary material for "Distinct features of ribonucleotides within genomic DNA in Aicardi-Goutières syndrome (AGS)-ortholog mutants of *Saccharomyces cerevisiae*": Table S4

### Sheet: WT
Table S4. Top 75 shared hotspots in each genotype in nucleus
A
Chromosome	Coordinate	rNMP Sequence Context	Strand	Enrichment Factor	Gene Name	Protein Name	Gene type	Gene Strand
chrI	49	TGGrGTGT	-	4661.6	.	.	.	.
chrI	368	CTArCCAC	+	461.729	YAL069W	.	protein_coding	+
chrI	66954	TGArATTG	+	679.589	YAL040C	CLN3	protein_coding	-		Top 75 shared hotspots in (A) nucleus of WT BY4742 (libraries: FS106, FS142, FS213, FS214, FS215, FS53), (B) nucleus of rnh203-K46W BY4742 (libraries: FS325, FS334, FS335, FS336, FS337) , (C) nucleus of rnh201-G42S (libraries: FS208, FS210, FS328) and (D) nucleus of rnh201△ BY4742 (libraries: FS109, FS138, FS322). In addition to the chromosomal coordinates, rNMP sequence context of the coordinate…
chrI	190252	ACGrCGTG	+	455.374	YAR035W	YAT1	protein_coding	+
chrII	28493	CGCrCTAT	-	2461.58	YBL100W-C	YBL100W-C	protein_coding	+
chrII	499578	CCArCAAT	+	1767.57	.	.	.	.
chrII	501730	CGCrUGAC	+	493.889	.	.	.	.
chrIII	343	TGTrGGGT	-	470.482	.	.	.	.
chrIII	50144	GGCrUGTG	-	554.59	YCL043C	PDI1	protein_coding	-
chrIV	54049	TTArAAAA	+	468.262	YDL225W	SHS1	protein_coding	+
chrIV	71497	ACArCTTC	-	473.894	YDL215C	GDH2	protein_coding	-
chrIV	84674	CTArCCGC	+	1378.77	YDL210W	UGA4	protein_coding	+
chrIV	274011	CATrATCA	-	476.441	YDL104C	QRI7	protein_coding	-
chrIV	404627	GAArAATA	+	2078.95	YDL027C	MRX9	protein_coding	-
chrIV	461518	CGCrCGCT	+	605.315	.	.	.	.
chrIV	568272	ACTrCAAT	-	496.21	YDR058C	TGL2	protein_coding	-
chrIV	593259	TGGrCTCT	-	4150.21	.	.	.	.
chrIV	801830	GAArGATT	-	528.041	YDR170C	SEC7	protein_coding	-
chrIV	1104932	CGArCAAT	+	2147.28	YDR318W	MCM21	protein_coding	+
chrIV	1353923	ACCrUCTC	+	539.52	YDR446W	ECM11	protein_coding	+
chrIV	1449899	TATrATCG	+	461.729	YDR499W	LCD1	protein_coding	+
chrIX	117291	GTTrAATC	-	1932.74	YIL127C	RRT14	protein_coding	-
chrIX	189300	AGTrGCTG	+	479.573	YIL092W	.	protein_coding	+
chrIX	312839	GAGrACAC	+	536.603	.	.	.	.
chrIX	332913	ATCrCTTT	-	1888.04	.	.	.	.
chrV	141276	GGArAGAC	-	515.574	.	.	.	.
chrV	199377	TGArUAAT	+	1823.81	YER022W	SRB4	protein_coding	+
chrVI	224518	AGArUTTG	-	477.267	YFR033C	QCR6	protein_coding	-
chrVI	224541	GAArGAAG	-	493.889	YFR033C	QCR6	protein_coding	-
chrVII	76886	TTTrCGCC	+	577.161	.	.	.	.
chrVII	112957	ATGrACGA	-	533.718	YGL203C	KEX1	protein_coding	-
chrVII	112968	CGArCGAC	-	519.747	YGL203C	KEX1	protein_coding	-
chrVII	224688	GAGrAAAG	-	567.266	YGL150C	INO80	protein_coding	-
chrVII	431924	AGTrGGTA	-	525.247	YGL035C	MIG1	protein_coding	-
chrVII	519038	GAGrAAAG	-	554.59	YGR014W	MSB2	protein_coding	+
chrVII	529485	GATrAAAC	-	583.951	YGR023W	MTL1	protein_coding	+
chrVII	785557	CTArCATT	+	2668.52	.	.	.	.
chrVII	1018990	ACTrUCTG	+	515.221	YGR263C	SAY1	protein_coding	-
chrVIII	277980	ATArAGGA	-	477.267	.	.	.	.
chrVIII	359128	CTArCTAA	-	461.729	YHR125W	.	protein_coding	+
chrX	114778	AGGrAAAA	-	466.411	YJL162C	JJJ2	protein_coding	-
chrX	114794	AGCrAGAG	-	468.879	YJL162C	JJJ2	protein_coding	-
chrX	197087	TTGrAATC	+	484.252	YJL115W	ASF1	protein_coding	+
chrX	283688	CTArCTAT	-	501.372	.	.	.	.
chrX	464293	CTGrATCG	+	525.247	.	.	.	.
chrXI	51	TGGrGTGT	-	1289.24	.	.	.	.
chrXI	280791	AAGrGGTA	-	484.252	YKL082C	RRP14	protein_coding	-
chrXI	368957	CACrCAGA	-	522.482	.	.	.	.
chrXI	371834	CGCrUTCC	+	481.62	YKL034W	TUL1	protein_coding	+
chrXI	607712	TAArCAGA	-	2239.82	YKR089C	TGL4	protein_coding	-
chrXII	584741	CGCrUATC	-	2488.4	YLR223C	IFH1	protein_coding	-
chrXII	777837	CCArCAAG	-	2438.44	YLR321C	SFH1	protein_coding	-
chrXII	801928	GGArGAAA	-	536.603	YLR336C	SGD1	protein_coding	-
chrXII	960169	TAArGGGA	+	484.252	YLR419W	.	protein_coding	+
chrXII	1017340	GAGrAATT	-	491.444	YLR440C	SEC39	protein_coding	-
chrXII	1050653	TACrGTTC	+	564.043	YLR454W	FMP27	protein_coding	+
chrXIII	68762	GATrAACA	+	461.729	YML102W	CAC2	protein_coding	+
chrXIII	95809	TCCrUAGT	-	2517.6	YML086C	ALO1	protein_coding	-
chrXIII	239355	TCArUATA	+	469.776	.	.	.	.
chrXIII	333004	ATArAAAG	-	474.984	YMR031C	EIS1	protein_coding	-
chrXIII	818929	CGArACGG	+	1980.66	YMR276W	DSK2	protein_coding	+
chrXIII	911883	CGArCTTT	+	2266.05	YMR318C	ADH6	protein_coding	-
chrXIV	256649	CTGrCATA	+	501.372	.	.	.	.
chrXIV	287989	CGArCTTC	+	539.248	.	.	.	.
chrXIV	479294	GTTrAGAG	-	2139.82	.	.	.	.
chrXIV	662787	AAArGACC	+	484.252	.	.	.	.
chrXIV	742853	GCTrGTTT	-	1707.39	.	.	.	.
chrXV	270673	CGCrUGTC	-	548.462	YOL028C	YAP7	protein_coding	-
chrXV	667848	TTGrAATC	+	497.854	.	.	.	.
chrXV	976984	TCCrCCAC	-	2089.78	.	.	.	.
chrXV	1091284	GTGrGTGT	+	3398.46	.	.	.	.
chrXV	1091285	TGGrUGTG	+	506.66	.	.	.	.
chrXVI	35495	ATCrCCAT	-	468.262	YPL268W	PLC1	protein_coding	+
chrXVI	252115	ATCrCTGC	-	2204.02	YPL158C	AIM44	protein_coding	-
chrXVI	500918	GATrATTC	-	511.709	YPL026C	SKS1	protein_coding	-

### Sheet: rnh203-K46W
Table S4. Top 75 shared hotspots in each genotype in nucleus
B
Chromosome	Coordinate	rNMP Sequence Context	Strand	Enrichment Factor	Gene Name	Protein Name	Gene type	Gene Strand
chrII	306785	AGCrAATT	-	385.464	YBR035C	PDX3	protein_coding	-
chrIII	106232	GACrCTTA	-	630.478	YCL008C	STP22	protein_coding	-
chrIII	218452	CGCrCCTT	+	3698.6	YCR054C	CTR86	protein_coding	-
chrIV	62733	GGCrCGTA	-	370.934	YDL220C	CDC13	protein_coding	-
chrIV	120589	CGArCAAG	-	743.878	YDL190C	UFD2	protein_coding	-
chrIV	190327	CTCrUAAA	-	359.331	YDL148C	NOP14	protein_coding	-
chrIV	234454	AAArACCA	+	432.199	.	.	.	.
chrIV	234751	CGArUCAA	-	397.51	.	.	.	.
chrIV	500474	CGCrCGGC	-	420.533	YDR028C	REG1	protein_coding	-	18 shared hotspots that cluster in 0.5Mb region of nuclear genome
chrIV	554426	TACrCTGA	+	435.18	YDR049W	VMS1	protein_coding	+
chrIV	563100	TTArATTT	-	525.399	.	.	.	.
chrIV	604774	GGCrCCTA	+	388.202	YDR080W	VPS41	protein_coding	+
chrIV	607838	GTTrGAAA	+	446.981	YDR081C	PDC2	protein_coding	-
chrIV	660318	GGArCTAT	+	451.075	YDR103W	STE5	protein_coding	+
chrIV	693315	CTTrUGCG	+	391.473	.	.	.	.
chrIV	743798	ATTrUGAA	+	403.492	YDR143C	SAN1	protein_coding	-
chrIV	751682	GACrCAAG	-	453.753	YDR147W	EKI1	.	+
chrIV	757311	CTTrAGAA	+	406.814	YDR150W	NUM1	protein_coding	+
chrIV	764460	CTTrAATG	-	417.529	YDR151C	CTH1	protein_coding	-
chrIV	781312	GACrUAAA	+	383.193	.	.	.	.
chrIV	806478	TGArCAGC	-	379.085	.	.	.	.
chrIV	823033	CTCrUAGT	-	443.67	YDR180W	SCC2	protein_coding	+
chrIV	824234	TTGrAAAA	+	420.533	YDR180W	SCC2	protein_coding	+
chrIV	965087	TGArCTAG	+	411.648	.	.	.	.
chrIV	976611	TTGrCTTT	+	387.123	.	.	.	.
chrIV	1009648	GTTrAGAA	+	407.452	YDR272W	GLO2	protein_coding	+
chrIV	1477551	ACCrCAGA	+	391.932	YDR517W	GRH1	protein_coding	+
chrV	192322	CGArCCTT	-	391.166	YER018C	SPC25	protein_coding	-
chrVII	176154	GTTrAAAA	-	433.171	YGL173C	XRN1	protein_coding	-
chrVII	307350	GACrUGAA	-	392.602	.	.	.	.
chrVII	867854	GACrAGAA	+	390.756	YGR186W	TFG1	protein_coding	+
chrX	188894	TGCrCCAA	-	366.867	YJL123C	MTC1	protein_coding	-
chrX	335389	TACrCTAA	+	383.193	YJL054W	TIM54	protein_coding	+
chrX	489372	TGArCTTT	-	383.945	YJR031C	GEA1	protein_coding	-
chrX	493798	GTTrAGGT	-	365.338	YJR033C	RAV1	protein_coding	-
chrX	527056	GTCrAGAA	-	371.218	YJR049C	UTR1	protein_coding	-
chrXI	282760	GTTrAAAA	-	383.945	YKL081W	TEF4	protein_coding	+
chrXI	292729	CGArCGAA	-	367.639	YKL075C	.	protein_coding	-
chrXII	1	rTGTG	-	2405.36	.	.	.	.
chrXII	83698	ACArAGCC	+	396.862	YLL029W	FRA1	protein_coding	+
chrXII	130854	CGArCACC	+	394.96	.	.	.	.
chrXII	184218	TTGrCACA	+	376.701	YLR022C	SDO1	protein_coding	-
chrXII	399383	AGCrCTGG	+	429.741	YLR128W	DCN1	protein_coding	+
chrXII	407360	TTGrCATA	-	460.734	YLR132C	USB1	protein_coding	-
chrXII	436963	CTTrGAAA	+	399.303	YLR148W	PEP3	protein_coding	+
chrXII	514685	CTTrUGTT	+	407.452	YLR179C	.	protein_coding	-
chrXII	625934	GATrCAAA	-	368.912	YLR244C	MAP1	protein_coding	-
chrXII	629398	ACTrCGAT	-	463.978	YLR247C	IRC20	protein_coding	-
chrXII	715843	GGTrUCTT	+	489.155	YLR289W	GUF1	protein_coding	+
chrXII	766504	ATTrAAAA	+	492.977	.	.	.	.
chrXII	805752	CTTrCAAG	+	360.827	.	.	.	.
chrXII	873071	GTTrUAAG	-	385.464	YLR376C	PSY3	protein_coding	-
chrXIII	260513	TAArAAGA	+	358.614	YML005W	TRM12	protein_coding	+
chrXIII	411995	CTCrAATT	+	418.274	YMR072W	ABF2	protein_coding	+
chrXIII	453494	AGCrAAAG	-	421.083	.	.	.	.
chrXIII	558039	GGTrCGAC	-	379.085	YMR146C	TIF34	protein_coding	-
chrXIII	722430	CGCrCTTT	+	1940.63	.	.	.	.
chrXIV	323938	CTTrGGGA	+	391.932	YNL165W	.	protein_coding	+
chrXIV	338992	CTTrAGAA	-	395.041	YNL159C	ASI2	protein_coding	-
chrXIV	390950	CGCrCTCG	-	375.247	YNL125C	ESBP6	protein_coding	-
chrXV	92121	CGArCGAT	+	417.888	YOL121C	RPS19A	protein_coding	-
chrXV	406757	AAGrGGGC	-	371.183	.	.	.	.
chrXV	424728	GCGrCTCT	+	391.932	.	.	.	.
chrXV	427982	CGArCGAC	-	408.769	YOR054C	VHS3	protein_coding	-
chrXV	546260	GTTrAAAC	+	409.62	YOR117W	RPT5	protein_coding	+
chrXV	550095	CGCrCCTA	+	386.422	YOR119C	RIO1	protein_coding	-
chrXV	811601	CTTrAAAA	+	363.003	.	.	.	.
chrXV	877843	CGCrCCCT	-	367.457	.	.	.	.
chrXV	1019987	CTTrUGTT	-	366.635	.	.	.	.
chrXVI	184100	CGCrCTTT	-	421.203	YPL191C	.	protein_coding	-
chrXVI	344908	CTTrAAAC	+	394.96	.	.	.	.
chrXVI	436737	CTTrUGTT	-	358.655	.	.	.	.
chrXVI	504761	GGCrCCCC	+	436.098	YPL023C	MET12	protein_coding	-
chrXVI	596538	GTTrUGCG	-	363.438	.	.	.	.
chrXVI	634826	CTCrUAAC	+	360.001	YPR032W	SRO7	protein_coding	+

### Sheet: rnh201-G42S
Table S4. Top 75 shared hotspots in each genotype in nucleus
C
Chromosome	Coordinate	rNMP Sequence Context	Strand	Enrichment Factor	Gene Name	Protein Name	Gene type	Gene Strand
chrII	447044	ATGrCCCC	-	38.0839	YBR102C	EXO84	protein_coding	-
chrII	795378	ATTrCAGG	+	64.357	YBR295W	PCA1	protein_coding	+
chrIII	127737	CGCrCTTA	-	62.045	tN(GUU)C	.	tRNA	+
chrIII	194640	GAGrCTGC	+	64.3262	YCR037C	PHO87	protein_coding	-
chrIII	211159	ACArCTTC	-	160.394	YCR047C	BUD23	protein_coding	-
chrIV	54034	GCArCAAG	+	61.9241	YDL225W	SHS1	protein_coding	+
chrIV	54044	CCArAATT	+	72.9161	YDL225W	SHS1	protein_coding	+
chrIV	178490	CTCrCTTC	+	106.431	YDL154W	MSH5	protein_coding	+
chrIV	226738	ATGrCTTA	+	39.2064	YDL132W	CDC53	protein_coding	+
chrIV	287242	TGArCCGC	-	64.5918	YDL095W	PMT1	protein_coding	+
chrIV	293677	AAGrCAAA	-	91.0712	YDL091C	UBX3	protein_coding	-
chrIV	332823	CGCrCAAC	+	64.9566	YDL070W	BDF2	protein_coding	+
chrIV	387888	TCArCATC	-	63.1226	YDL036C	PUS9	protein_coding	-
chrIV	681273	CCArCAAC	-	39.5393	YDR113C	PDS1	protein_coding	-
chrIV	1240490	AGArCTTA	-	158.387	YDR383C	NKP1	protein_coding	-
chrIV	1413730	ACCrCTTC	+	74.1703	YDR477W	SNF1	protein_coding	+
chrIX	150211	AAArCTTT	+	84.9306	.	.	.	.
chrIX	383594	TTGrAAAT	-	83.0914	YIR017C	MET28	protein_coding	-
chrIX	383646	GGArAAAT	-	115.506	YIR017C	MET28	protein_coding	-
chrIX	383660	GAGrCAAT	-	112.006	YIR017C	MET28	protein_coding	-
chrV	175704	CTGrCTGC	+	62.1207	YER011W	TIR1	protein_coding	+
chrV	356162	AAGrAAAA	+	36.3022	YER098W	UBP9	protein_coding	+
chrV	519310	CTArGTAA	-	67.5225	YER167W	BCK2	protein_coding	+
chrVII	72938	TGArGTGT	+	62.2825	YGL226C-A	OST5	protein_coding	-
chrVII	224847	TGArAAAT	-	78.9033	YGL150C	INO80	protein_coding	-
chrVII	720976	TGArCAAA	+	109.493	YGR116W	SPT6	protein_coding	+
chrVIII	556950	ACArCACA	-	155.302	YHR217C	.	protein_coding	-
chrX	94300	AAGrCAGC	-	61.4188	YJL176C	SWI3	protein_coding	-
chrX	94303	GCArAAGC	-	74.9733	YJL176C	SWI3	protein_coding	-
chrX	350472	TTTrATCG	-	69.6867	YJL047C	RTT101	protein_coding	-
chrX	350473	ATTrUATC	-	82.0462	YJL047C	RTT101	protein_coding	-
chrX	385986	ATGrCCTG	+	87.6703	YJL033W	HCA4	protein_coding	+
chrX	620489	ATArCTTT	-	77.2266	.	.	.	.
chrX	698509	TGArAATA	+	60.9342	YJR143C	PMT4	protein_coding	-
chrXI	378177	ATArGTGG	+	61.8817	YKL033W	TTI1	protein_coding	+
chrXI	401536	CAGrCAGG	-	37.8517	YKL020C	SPT23	protein_coding	-
chrXI	451215	GAArCACG	+	65.7217	YKR007W	MEH1	protein_coding	+
chrXII	32427	GTGrCTAA	+	71.9438	.	.	.	.
chrXII	109964	ATCrCAAA	+	90.5927	YLL018C	DPS1	protein_coding	-
chrXII	111219	CCArGACA	-	54.7736	YLL018C	DPS1	protein_coding	-
chrXII	297470	AGArCATA	+	68.7574	YLR084C	RAX2	protein_coding	-
chrXII	384197	CAArATGT	-	73.0832	YLR117C	CLF1	protein_coding	-
chrXII	384210	CTGrAGCT	-	106.929	YLR117C	CLF1	protein_coding	-
chrXII	420341	ACArCACC	+	113.839	YLR138W	NHA1	protein_coding	+
chrXII	509867	CAArATCC	-	78.6974	YLR176C	RFX1	protein_coding	-
chrXII	559718	AAArCTGG	-	61.4541	YLR208W	SEC13	protein_coding	+
chrXII	601321	CTGrCTTC	-	62.3614	YLR228C	ECM22	protein_coding	-
chrXII	620593	TTGrCTAC	+	95.3607	YLR241W	CSC1	protein_coding	+
chrXII	728345	CTGrCGCG	+	61.8682	.	.	.	.
chrXII	792329	CTGrCTCA	+	62.8486	.	.	.	.
chrXII	824309	AGArCGGC	+	71.3874	YLR347C	KAP95	protein_coding	-
chrXII	825037	CTTrGTTT	-	181.185	YLR347C	KAP95	protein_coding	-
chrXII	870234	ATGrCTAA	-	123.969	YLR373C	VID22	protein_coding	-
chrXII	916276	TGArAATT	-	37.246	YLR398C	SKI2	protein_coding	-
chrXII	959513	TAGrGTTT	-	66.9618	YLR419W	.	protein_coding	+
chrXII	960641	TGArCTTG	+	73.7025	YLR419W	.	protein_coding	+
chrXII	1019578	ATGrGTGA	-	103.325	YLR442C	SIR3	protein_coding	-
chrXIII	248184	CCArACTA	+	98.1908	YML010W	SPT5	protein_coding	+
chrXIII	451015	ATCrCTTT	-	167.596	YMR091C	NPL6	protein_coding	-
chrXIII	451019	TTArAATC	-	197.657	YMR091C	NPL6	protein_coding	-
chrXIII	489767	CTGrCTGC	+	65.8856	YMR109W	MYO5	protein_coding	+
chrXIV	548933	ACArATTT	+	181.185	YNL042W	BOP3	protein_coding	+
chrXIV	775049	CAGrCAAC	+	63.5325	YNR073C	MAN2	protein_coding	-
chrXV	104683	CTCrCTTA	+	67.8462	YOL113W	SKM1	protein_coding	+
chrXV	176484	TTCrATTC	-	71.6062	YOL081W	IRA2	protein_coding	+
chrXV	176493	TTCrCAAT	-	63	YOL081W	IRA2	protein_coding	+
chrXV	231666	TTArCTCG	+	43.1838	YOL052C-A	DDR2	protein_coding	-
chrXV	313338	CAArGTTG	-	94.8063	YOL006C	TOP1	protein_coding	-
chrXV	377126	TTGrCTTC	+	64.876	YOR023C	AHC1	protein_coding	-
chrXV	430717	ATGrCCAC	-	120.79	YOR056C	NOB1	protein_coding	-
chrXV	584854	ATArCATT	-	112.351	YOR138C	RUP1	protein_coding	-
chrXVI	86613	CTCrCACG	+	61.3573	YPL245W	.	protein_coding	+
chrXVI	86644	TTGrCGAC	+	73.7424	YPL245W	.	protein_coding	+
chrXVI	330767	CTArCAAG	+	87.7595	YPL116W	HOS3	protein_coding	+
chrXVI	816333	AGArCTTA	-	150.837	YPR141C	KAR3	protein_coding	-

### Sheet: rnh201△
Table S4. Top 75 shared hotspots in each genotype in nucleus
D
Chromosome	Coordinate	rNMP Sequence Context	Strand	Enrichment Factor	Gene Name	Protein Name	Gene type	Gene Strand
chrII	193000	TATrGTGG	+	3697.64	YBL016W	FUS3	protein_coding	+
chrII	487900	GACrGCTT	-	3270.19	YBR125C	PTC4	protein_coding	-
chrII	628530	TGTrCCGT	+	3385.17	.	.	.	.
chrIII	215444	TTCrCTTT	+	3726.31	YCR052W	RSC6	protein_coding	+
chrIV	63984	GCCrATCA	-	3483.29	YDL220C	CDC13	protein_coding	-
chrIV	227589	GAGrCCTT	+	3560.88	YDL131W	LYS21	protein_coding	+
chrIV	235720	ATTrGGCC	-	3204.62	YDL127W	PCL2	protein_coding	+
chrIV	420524	ATArGGCC	-	3183.4	YDL019C	OSH2	protein_coding	-
chrIV	600233	AGCrCCCG	+	3061.9	.	.	.	.
chrIV	684987	AAArGAAG	-	3081.53	YDR117C	TMA64	protein_coding	-
chrIV	741467	TGArGATT	-	3081.37	YDR142C	PEX7	protein_coding	-
chrIV	784257	CCArCTGA	-	3042.36	.	.	.	.
chrIV	795215	ATArCATC	+	3183.4	.	.	.	.
chrIV	872181	TAArGGAA	+	3385.17	YDR210W-A	.	transposable_element	+
chrIV	1242534	CTCrCTAT	-	3641.81	.	.	.	.
chrIV	1394187	GGArGAGC	-	3123.61	YDR465C	RMT2	protein_coding	-
chrV	197038	TGArACCT	-	3023.39	YER021W	RPN3	.	+
chrV	213818	CCTrGTGC	-	3226.3	YER030W	CHZ1	protein_coding	+
chrV	460036	CTGrCATG	+	3228.43	YER144C	UBP5	protein_coding	-
chrVI	22192	CTArCGTC	-	3141.79	YFL054C	AQY3	protein_coding	-
chrVII	300356	TCArCTTT	+	3672.03	YGL111W	NSA1	protein_coding	+
chrVII	311687	CTGrGAAG	+	3121.55	YGL103W	RPL28	protein_coding	+
chrVII	315515	AGGrGTTC	+	3183.57	YGL099W	LSG1	protein_coding	+
chrVII	488400	CTArCTAA	-	3315.13	YGL006W	PMC1	protein_coding	+
chrVII	505021	GGGrGCGT	-	3141.79	YGR005C	TFG2	protein_coding	-
chrVII	532792	ATArCTTA	+	3183.4	YGR025W	.	protein_coding	+
chrVII	689321	TCArGTTA	+	3361.67	YGR099W	TEL2	protein_coding	+
chrVII	713787	CTCrATCG	+	3101.41	YGR110W	CLD1	protein_coding	+
chrVII	904527	CTCrGTTA	-	3164.71	YGR202C	PCT1	protein_coding	-
chrX	287128	TGCrCAAG	-	3317.49	YJL080C	SCP160	protein_coding	-
chrX	466718	TGArCGAC	-	3845.75	YJR017C	ESS1	protein_coding	-
chrXI	81528	GGArGGAT	-	3361.67	YKL191W	DPH2	protein_coding	+
chrXI	451839	ACArCAGA	+	3409.35	.	.	.	.
chrXII	62921	CTGrGAAA	-	3162.46	YLL040C	VPS13	protein_coding	-
chrXII	78500	TTGrCTTT	-	3183.4	YLL031C	GPI13	protein_coding	-
chrXII	114894	ATCrCAGA	-	3458.41	YLL016W	SDC25	pseudogene	+
chrXII	243511	TCArGAGA	-	3101.41	.	.	.	.
chrXII	251996	GGArCGAG	+	3483.47	YLR055C	SPT8	protein_coding	-
chrXII	266589	TTCrAGGA	-	3081.53	YLR065C	ENV10	protein_coding	-
chrXII	371261	TGTrCAAA	-	3183.4	.	.	.	.
chrXII	382085	AGArGTCG	+	3409.17	YLR116W	MSL5	protein_coding	+
chrXII	509939	TCCrCGCC	-	3560.69	YLR176C	RFX1	protein_coding	-
chrXII	873482	AAArCCTA	-	4108.49	YLR376C	PSY3	protein_coding	-
chrXII	975179	ACCrCTGT	-	3141.95	YLR424W	SPP382	protein_coding	+
chrXII	1046052	AAArGTTC	+	3338.15	YLR454W	FMP27	protein_coding	+
chrXIII	148729	TTArCAGC	+	3121.39	.	.	.	.
chrXIII	306342	GCArGTTC	+	3315.3	.	.	.	.
chrXIII	381361	GGGrCAGA	-	3061.74	YMR053C	STB2	protein_coding	-
chrXIII	396329	ATArAGTA	-	3162.62	YMR062C	ARG7	protein_coding	-
chrXIII	409862	GGArCCGG	-	3587.27	YMR070W	MOT3	protein_coding	+
chrXIII	475606	ACCrCCGA	-	3101.25	.	.	.	.
chrXIII	499105	ATArGTGA	-	3101.25	YMR115W	MGR3	protein_coding	+
chrXIII	537276	CCCrUGAT	+	3458.41	YMR133W	REC114	protein_coding	+
chrXIII	598517	CAGrCGTG	+	3121.39	YMR168C	CEP3	protein_coding	-
chrXIV	332090	CTTrCAAG	-	3042.36	YNL162W	RPL42A	protein_coding	+
chrXIV	332583	ATCrCTCT	+	3270.02	.	.	.	.
chrXIV	340723	ATArCAAA	+	3061.9	YNL157W	IGO1	protein_coding	+
chrXIV	343959	CCArGGCC	-	3785.18	YNL154C	YCK2	protein_coding	-
chrXIV	451112	TGCrCCTG	+	3141.95	YNL092W	.	protein_coding	+
chrXIV	540415	TTArATGT	-	3121.39	YNL047C	SLM2	protein_coding	-
chrXIV	605798	CAGrGAGC	-	3845.55	.	.	.	.
chrXIV	635678	AGArCTTT	-	3164.71	.	.	.	.
chrXV	188058	CATrATCT	-	3061.74	YOL076W	MDM20	protein_coding	+
chrXV	211816	GAGrGCAT	-	3206.91	YOL062C	APM4	protein_coding	-
chrXV	346259	GCArCCGT	+	3385.34	YOR010C	TIR2	protein_coding	-
chrXV	434272	AGArGAAC	-	3162.62	YOR058C	ASE1	protein_coding	-
chrXV	468599	ACArGATG	+	3315.13	YOR075W	UFE1	protein_coding	+
chrXV	629879	TGCrCTCA	+	3121.39	YOR156C	NFI1	protein_coding	-
chrXV	794620	GTArGTCT	+	3042.52	YOR245C	DGA1	protein_coding	-
chrXV	851594	ACArGAGA	-	3141.95	YOR287C	RRP36	protein_coding	-
chrXV	859147	TGCrCATT	+	3042.36	YOR290C	SNF2	protein_coding	-
chrXV	884032	AGGrCAAA	+	3183.4	YOR303W	CPA1	protein_coding	+
chrXV	922517	TTArUTGC	-	3226.13	YOR323C	PRO2	protein_coding	-
chrXVI	323720	TATrCATT	-	3338.15	YPL120W	VPS30	protein_coding	+
chrXVI	332905	TACrCTAT	+	3587.45	YPL115C	BEM3	protein_coding	-

### Sheet: Composition
Table S4. Top 75 shared hotspots in each genotype in nucleus
E
	Percentage hotspot rNMP base composition
Base	WT	rnh203-K46W	rnh201-G42S	rnh201△
rA	32	28	21.3333	9.33333		high
rC	33.3333	46.6667	66.6667	50.6667		low
rG	18.6667	6.66667	10.6667	37.3333
rU	16	18.6667	1.33333	2.66667
