## Supplementary material for "Distinct features of ribonucleotides within genomic DNA in Aicardi-Goutières syndrome (AGS)-ortholog mutants of *Saccharomyces cerevisiae*": Table S5

### Sheet: WT
Table S5. Top 25 shared hotspots in each genotype in mitochondria
A
Chromosome	Coordinate	rNMP Sequence Context	Strand	Enrichment Factor	Gene Name	Protein Name	Gene type	Gene Strand
chrM	761	CAArAGAA	-	17.2225	tP(UGG)Q	.	tRNA	+
chrM	763	CCCrAAAG	-	18.3456	tP(UGG)Q	0	tRNA	+
chrM	5152	GGArGTTA	-	17.0223	.	.	.	.		Top 25 shared hotspots in (A) mitochondria of WT BY4742 (libraries: FS106, FS142, FS213, FS214, FS215, FS53), (B) mitochondria of rnh203-K46W BY4742 (libraries: FS325, FS334, FS335, FS336, FS337) , (C) mitochondria of rnh201-G42S (libraries: FS208, FS210, FS328) and (D) mitochondria of rnh201△ BY4742 (libraries: FS109, FS138, FS322). In addition to the chromosomal coordinates, rNMP sequence conte…
chrM	9112	TCArCTTC	+	6.99436	.	.	.	.
chrM	16736	TAArAGAA	+	17.8984	Q0045	COX1	protein_coding	+
chrM	16781	TGTrGATT	+	16.4744	Q0045	COX1	protein_coding	+
chrM	20937	CTCrCTGA	-	5.02924	Q0045	COX1	protein_coding	+
chrM	31134	AATrAATA	-	5.22881	.	.	.	.
chrM	31145	GGArGTTA	-	21.1091	.	.	.	.
chrM	31154	AATrCCCG	-	7.08844	.	.	.	.
chrM	31583	AAArATAA	+	5.9203	.	.	.	.
chrM	40442	GGArGTTT	+	20.1431	Q0105	COB	protein_coding	+
chrM	41384	TAArGTGA	-	6.45348	Q0105	COB	protein_coding	+
chrM	50201	TATrATAT	+	5.59882	.	.	.	.
chrM	50705	GAArGATA	-	23.6767	.	.	.	.
chrM	51112	ACTrATAA	+	4.58951	Q0142	Q0142	protein_coding	+
chrM	61940	CAArGAGG	-	6.54197	21S_rRNA	.	rRNA	+
chrM	66763	ATArCTTA	-	16.1246	.	.	.	.
chrM	66915	TATrGTTA	+	6.32901	.	.	.	.
chrM	68088	TATrATAA	+	4.68304	.	.	.	.
chrM	76792	ACCrCCAA	-	15.2669	.	.	.	.
chrM	80603	CCTrATTT	+	23.2759	.	.	.	.
chrM	84235	CGArAGGA	-	14.1923	.	.	.	.
chrM	85700	TAArAAAA	+	7.49154	RPM1	#N/A	ncRNA	+
chrM	85701	AAArAAAA	+	5.04971	RPM1	#N/A	ncRNA	+

### Sheet: rnh203-K46W
Table S5. Top 25 shared hotspots in each genotype in mitochondria
B
Chromosome	Coordinate	rNMP Sequence Context	Strand	Enrichment Factor	Gene Name	Protein Name	Gene type	Gene Strand
chrM	896	TATrAAAT	-	2.33606	.	.	.	.
chrM	2202	TTTrAATA	+	2.31977	.	.	.	.
chrM	8090	ATArAATT	-	2.12044	15S_rRNA	.	rRNA	+
chrM	9384	TAArACTA	-	2.15076	tW(UCA)Q	0	tRNA	+
chrM	10070	TTTrATTT	-	1.94583	.	.	.	.
chrM	10862	GGCrCGAA	-	1.85439	.	.	.	.
chrM	14340	AGTrGAGG	+	3.59105	Q0045	COX1	protein_coding	+
chrM	14905	CAArCTTA	-	4.72408	Q0045	COX1	protein_coding	+
chrM	24313	AATrCAAT	+	1.84979	Q0045	COX1	protein_coding	+
chrM	30193	TTTrCTTA	+	1.92104	.	.	.	.
chrM	38538	TATrATTA	+	1.95036	Q0105	COB	protein_coding	+
chrM	40910	TGCrAATG	+	1.81552	Q0105	COB	protein_coding	+
chrM	41102	GGCrCTTA	+	1.99658	Q0105	COB	protein_coding	+
chrM	43516	TGCrCATG	+	2.25724	Q0105	COB	protein_coding	+
chrM	48952	AATrAATA	+	2.04304	Q0140	VAR1	protein_coding	+
chrM	50743	CTCrCCAT	+	3.02793	.	.	.	.
chrM	50760	ACCrCCCT	-	1.87015	.	.	.	.
chrM	55295	ATArCTGA	-	2.74023	.	.	.	.
chrM	59841	GTArGCGA	+	5.01075	21S_rRNA	.	rRNA	+
chrM	66930	TTArATTA	+	2.24582	.	.	.	.
chrM	67417	TTArATTA	+	1.90503	.	.	.	.
chrM	76778	TGArATAC	-	2.84729	.	.	.	.
chrM	77511	AATrAATA	+	1.9794	.	.	.	.
chrM	79822	ATArCTGA	-	1.92487	Q0275	COX3	protein_coding	+
chrM	81748	ATTrATTG	+	2.12416	.	.	.	.

### Sheet: rnh201-G42S
Table S5. Top 25 shared hotspots in each genotype in mitochondria
C
Chromosome	Coordinate	rNMP Sequence Context	Strand	Enrichment Factor	Gene Name	Protein Name	Gene type	Gene Strand
chrM	10759	GGCrCGGG	-	3.81802	.	.	.	.
chrM	19103	GAArGGTG	+	6.56898	Q0045	COX1	protein_coding	+
chrM	20642	TCArCCCT	-	3.24079	Q0045	COX1	protein_coding	+
chrM	23729	TTArGATG	+	12.1518	Q0045	COX1	protein_coding	+
chrM	26330	CAArATTC	+	3.90732	Q0045	COX1	protein_coding	+
chrM	26407	TCTrAGGC	-	4.01366	Q0045	COX1	protein_coding	+
chrM	26561	TAArCTGA	-	3.46876	Q0045	COX1	protein_coding	+
chrM	31610	GGTrCTTG	-	4.88299	.	.	.	.
chrM	31630	ACTrATTT	+	3.23199	.	.	.	.
chrM	35241	TTTrATTT	+	4.39669	.	.	.	.
chrM	37064	TTArGTAA	+	6.4387	Q0105	COB	protein_coding	+
chrM	41433	ACArCGCA	+	3.52484	Q0105	COB	protein_coding	+
chrM	53683	CCArCGGG	-	11.7187	.	.	.	.
chrM	53685	TCCrCACG	-	9.75526	.	.	.	.
chrM	58253	TAArGTAA	+	3.16773	21S_rRNA	.	rRNA	+
chrM	58664	TTArATTG	+	7.43245	21S_rRNA	.	rRNA	+
chrM	59862	TCArATTA	-	3.44241	21S_rRNA	.	rRNA	+
chrM	60072	TGArGATA	+	12.0747	21S_rRNA	.	rRNA	+
chrM	60085	ATArATAT	+	4.13559	21S_rRNA	.	rRNA	+
chrM	60558	GACrCCGA	-	7.62931	21S_rRNA	.	rRNA	+
chrM	63896	TTArCAAA	-	8.14271	tT(UGU)Q1	.	tRNA	+
chrM	64398	ATArCTTA	-	4.48963	.	.	.	.
chrM	69072	CCArCGGG	+	5.30067	.	.	.	.
chrM	76806	TATrGGGG	-	3.40325	.	.	.	.
chrM	85598	CGCrCCCC	+	3.97898	RPM1	.	rRNA	+

### Sheet: rnh201△
Table S5. Top 25 shared hotspots in each genotype in mitochondria
D
Chromosome	Coordinate	rNMP Sequence Context	Strand	Enrichment Factor	Gene Name	Protein Name	Gene type	Gene Strand
chrM	2819	ATArATTG	-	70.386	.	.	.	.
chrM	4983	TTArAATT	+	54.5745	.	.	.	.
chrM	5487	TGGrGAGT	+	53.7682	.	.	.	.
chrM	9958	GGArCTTA	+	139.923	.	.	.	.
chrM	21406	TTArGATA	+	77.4657	Q0045	COX1	protein_coding	+
chrM	26212	AAArGGTC	+	128.924	Q0045	COX1	protein_coding	+
chrM	32375	TTTrATTA	-	56.2448	.	.	.	.
chrM	33243	TTCrGGAG	+	56.3301	.	.	.	.
chrM	34314	GTTrCCGG	-	60.1646	.	.	.	.
chrM	36660	TAArCTAA	-	77.1918	Q0105	COB	protein_coding	+
chrM	45063	CGCrCCCG	+	59.8144	.	.	.	.
chrM	55264	GAArGAAG	-	63.0247	.	.	.	.
chrM	55277	ATArCTAA	-	61.3985	.	.	.	.
chrM	57021	ATArATTA	-	58.9605	.	.	.	.
chrM	63620	TATrAAGT	+	51.991	.	.	.	.
chrM	63869	GCTrAATA	-	53.3202	tT(UGU)Q1	0	tRNA	+
chrM	66065	ATArATAT	-	56.8129	Q0182	Q0182	protein_coding	+
chrM	66093	GCTrATTA	-	52.9854	Q0182	Q0182	protein_coding	+
chrM	69881	GTTrGCAT	+	54.9298	tA(UGC)Q	.	tRNA	+
chrM	70489	ACCrGCAT	-	56.8651	.	.	.	.
chrM	76917	TTArAATA	-	56.778	.	.	.	.
chrM	78530	TTTrATAA	-	53.815	.	.	.	.
chrM	84756	TCGrGCCG	+	56.0749	.	.	.	.
chrM	85320	TGArCTTT	-	54.4784	RPM1	.	ncRNA	+
chrM	85595	GCCrCGCC	+	66.9339	RPM1	.	ncRNA	+

### Sheet: Composition
Table S5. Top 25 shared hotspots in each genotype in mitochondria
E
	Percentage hotspot rNMP base composition
Base	WT	rnh203-K46W	rnh201-G42S	rnh201△
rA	48	52	28	40		high
rC	20	40	48	28		low
rG	32	8	24	32
rU	0	0	0	0
