## Supplementary material for "Distinct features of ribonucleotides within genomic DNA in Aicardi-Goutières syndrome (AGS)-ortholog mutants of *Saccharomyces cerevisiae*": Table S6

### Sheet: mono
Table S6. P-values of one sided Mann Whitney U test for normalized frequency values in heatmaps
A
	Genotype	A	C	G	U
	all	1	5.74782e-08	0.986409	0.999978
	BY4742-WT	0.999217	0.00138922	0.983685	0.866723
	BY4742-rnh203-K46W	0.998115	0.00374748	0.998115	0.998115
	BY4742-rnh201-G42S	0.989794	0.0318013	0.823161	0.989794
	BY4742-rnh201△	0.989794	0.0318013	0.0318013	0.989794

### Sheet: di_nr
Table S6. P-values of one sided Mann Whitney U test for normalized frequency values in heatmaps
B
	Genotype	AA	CA	GA	TA	AC	CC	GC	TC	AG	CG	GG	TG	AU	CU	GU	TU
	all	0.178689	0.384181	0.629804	0.830763	2.56489e-05	0.0149249	0.997707	1	0.0610253	0.986409	0.0610253	0.999731	0.986409	0.0149249	0.997707	0.999978
	BY4742-WT	0.866723	0.866723	0.0246681	0.866723	0.00138922	0.534054	0.983685	0.999217	0.534054	0.983685	0.0246681	0.866723	0.534054	0.983685	0.173582	0.999217
	BY4742-rnh203-K46W	0.748094	0.327918	0.998115	0.00374748	0.327918	0.00374748	0.998115	0.998115	0.748094	0.748094	0.327918	0.96268	0.96268	0.00374748	0.998115	0.748094
	BY4742-rnh201-G42S	0.0318013	0.823161	0.0318013	0.989794	0.0318013	0.823161	0.0318013	0.989794	0.0318013	0.989794	0.0318013	0.989794	0.823161	0.0318013	0.989794	0.989794
	BY4742-rnh201△	0.0318013	0.0318013	0.989794	0.989794	0.0318013	0.0318013	0.989794	0.989794	0.0318013	0.321417	0.989794	0.989794	0.989794	0.0318013	0.989794	0.989794

### Sheet: di_rn
Table S6. P-values of one sided Mann Whitney U test for normalized frequency values in heatmaps
C
	Genotype	AA	AC	AG	AT	CA	CC	CG	CT	GA	GC	GG	GT	UA	UC	UG	UT
	all	0.00257157	0.999978	0.00257157	0.943294	0.000308781	0.999731	0.943294	0.00257157	0.178689	0.999731	0.384181	0.178689	1.46629e-06	0.986409	0.0610253	0.999999
	BY4742-WT	0.0246681	0.866723	0.00138922	0.999217	0.173582	0.866723	0.534054	0.0246681	0.534054	0.999217	0.173582	0.534054	0.00138922	0.866723	0.173582	0.999217
	BY4742-rnh203-K46W	0.0593987	0.998115	0.00374748	0.998115	0.00374748	0.96268	0.327918	0.748094	0.327918	0.96268	0.00374748	0.96268	0.00374748	0.998115	0.00374748	0.998115
	BY4742-rnh201-G42S	0.0318013	0.989794	0.989794	0.0318013	0.0318013	0.989794	0.989794	0.0318013	0.823161	0.321417	0.989794	0.0318013	0.0318013	0.989794	0.989794	0.823161
	BY4742-rnh201△	0.823161	0.989794	0.321417	0.0318013	0.321417	0.989794	0.989794	0.0318013	0.0318013	0.989794	0.989794	0.0318013	0.321417	0.0318013	0.321417	0.989794
