## Supplementary material for "Distinct features of ribonucleotides within genomic DNA in Aicardi-Goutières syndrome (AGS)-ortholog mutants of *Saccharomyces cerevisiae*": Table S7

### Sheet: mono
Table S7. P-values of one sided Mann Whitney U test for normalized frequency values in mitochondrial genome heatmaps
A
	Cellline	A	C	G	U
	all	1	5.74782e-08	1.46629e-06	1
	BY4742-WT	0.999217	0.00138922	0.00138922	0.999217
	BY4742-rnh203-K46W	0.998115	0.00374748	0.00374748	0.998115
	BY4742-rnh201-G42S	0.989794	0.0318013	0.321417	0.989794
	BY4742-rnh201△	0.989794	0.0318013	0.0318013	0.989794

### Sheet: di_nr
Table S7. P-values of one sided Mann Whitney U test for normalized frequency values in mitochondrial genome heatmaps
B
	Genotype	AA	CA	GA	TA	AC	CC	GC	TC	AG	CG	GG	TG	AU	CU	GU	TU
	all	1	5.74782e-08	0.999731	0.999978	5.74782e-08	0.986409	1	1	5.74782e-08	1	1	0.943294	1	5.74782e-08	0.999999	1
	BY4742-WT	0.999217	0.00138922	0.866723	0.866723	0.00138922	0.983685	0.999217	0.999217	0.00138922	0.999217	0.999217	0.999217	0.999217	0.00138922	0.983685	0.999217
	BY4742-rnh203-K46W	0.998115	0.00374748	0.998115	0.998115	0.00374748	0.748094	0.998115	0.998115	0.00374748	0.998115	0.998115	0.0593987	0.998115	0.00374748	0.998115	0.998115
	BY4742-rnh201-G42S	0.989794	0.0318013	0.823161	0.989794	0.0318013	0.823161	0.989794	0.989794	0.0318013	0.989794	0.989794	0.823161	0.989794	0.0318013	0.989794	0.989794
	BY4742-rnh201△	0.989794	0.0318013	0.989794	0.989794	0.0318013	0.823161	0.989794	0.989794	0.0318013	0.989794	0.989794	0.823161	0.989794	0.0318013	0.989794	0.989794

### Sheet: di_rn
Table S7. P-values of one sided Mann Whitney U test for normalized frequency values in mitochondrial genome heatmaps
C
	Genotype	AA	AC	AG	AT	CA	CC	CG	CT	GA	GC	GG	GT	UA	UC	UG	UT
	all	1	5.74782e-08	5.74782e-08	1	5.74782e-08	0.999999	1	5.74782e-08	0.0610253	0.830763	1	1.46629e-06	1	1.46629e-06	5.74782e-08	0.999731
	BY4742-WT	0.999217	0.00138922	0.00138922	0.999217	0.00138922	0.983685	0.999217	0.00138922	0.173582	0.999217	0.999217	0.00138922	0.999217	0.00138922	0.00138922	0.866723
	BY4742-rnh203-K46W	0.998115	0.00374748	0.00374748	0.998115	0.00374748	0.998115	0.998115	0.00374748	0.0593987	0.327918	0.998115	0.00374748	0.998115	0.00374748	0.00374748	0.998115
	BY4742-rnh201-G42S	0.989794	0.0318013	0.0318013	0.989794	0.0318013	0.989794	0.989794	0.0318013	0.823161	0.321417	0.989794	0.0318013	0.989794	0.0318013	0.0318013	0.989794
	BY4742-rnh201△	0.989794	0.0318013	0.0318013	0.989794	0.0318013	0.989794	0.989794	0.0318013	0.321417	0.321417	0.989794	0.321417	0.989794	0.321417	0.0318013	0.823161
