## Supplementary material for "Distinct features of ribonucleotides within genomic DNA in Aicardi-Goutières syndrome (AGS)-ortholog mutants of *Saccharomyces cerevisiae*": Table S8

### Sheet: mono
P-values of genotype differences using two sided Mann Whitney U test for normalized frequency values in nuclear genome heatmaps
A
	Genotype	A	C	G	U
	WT vs rnh203-K46W	0.0519481	0.030303	0.177489	0.0822511
	WT vs rnh201-G42S	0.261905	0.0238095	0.166667	0.0238095
	WT vs rnh201△	0.0238095	0.261905	0.047619	0.0238095
	rnh203-K46W vs rnh201-G42S	0.392857	0.25	0.142857	0.0357143
	rnh203-K46W vs rnh201△	0.142857	0.392857	0.0357143	0.0357143
	rnh201-G42S vs rnh201△	0.1	0.7	0.1	0.4

### Sheet: di_nr
P-values of genotype differences using two sided Mann Whitney U test for normalized frequency values in nuclear genome heatmaps
B
	Genotype	AA	CA	GA	TA	AC	CC	GC	TC	AG	CG	GG	TG	AU	CU	GU	TU
	WT vs rnh203-K46W	0.662338	0.177489	0.0822511	0.125541	0.004329	0.004329	0.428571	0.177489	0.792208	0.329004	0.246753	0.930736	0.536797	0.0822511	0.00865801	0.017316
	WT vs rnh201-G42S	0.047619	0.261905	0.714286	0.0238095	0.547619	0.714286	0.0238095	0.047619	0.166667	0.380952	0.714286	0.166667	0.714286	0.0238095	0.0238095	0.547619
	WT vs rnh201△	0.380952	0.047619	0.166667	0.047619	0.261905	0.0238095	0.714286	0.047619	0.261905	0.261905	0.166667	0.0952381	0.547619	0.0238095	0.0238095	0.380952
	rnh203-K46W vs rnh201-G42S	0.0357143	0.142857	0.0357143	0.0357143	0.0714286	0.0357143	0.0357143	0.785714	0.142857	0.142857	0.142857	0.142857	0.785714	0.0357143	0.0714286	0.0357143
	rnh203-K46W vs rnh201△	0.0357143	0.142857	0.0714286	0.0357143	0.0357143	0.142857	0.25	1	0.392857	0.785714	0.785714	0.142857	0.571429	0.0357143	0.0357143	0.0357143
	rnh201-G42S vs rnh201△	0.1	0.1	0.1	0.1	0.7	0.1	0.1	0.7	0.7	0.2	0.1	1	0.7	0.4	0.1	0.7

### Sheet: di_rn
P-values of genotype differences using two sided Mann Whitney U test for normalized frequency values in nuclear genome heatmaps
B
	Genotype	AA	AC	AG	AT	CA	CC	CG	CT	GA	GC	GG	GT	UA	UC	UG	UT
	WT vs rnh203-K46W	0.428571	0.030303	0.0822511	0.177489	0.246753	0.536797	0.662338	0.246753	0.536797	0.0822511	0.930736	0.792208	0.177489	0.930736	0.0822511	0.0822511
	WT vs rnh201-G42S	0.547619	0.0238095	0.0238095	0.0238095	0.047619	0.047619	0.547619	0.0238095	1	0.047619	0.0238095	0.0238095	0.714286	0.547619	0.261905	0.166667
	WT vs rnh201△	0.547619	0.166667	0.0238095	0.0238095	0.261905	0.547619	0.547619	0.166667	1	0.380952	0.0238095	0.047619	0.0952381	0.261905	0.547619	0.904762
	rnh203-K46W vs rnh201-G42S	0.785714	0.785714	0.0357143	0.0357143	0.0357143	0.142857	0.0357143	0.0357143	0.785714	0.571429	0.0357143	0.0357143	0.392857	0.0357143	0.0357143	0.0357143
	rnh203-K46W vs rnh201△	0.25	0.571429	0.0357143	0.0357143	0.0357143	0.25	0.0357143	0.0714286	0.142857	0.785714	0.0357143	0.0357143	0.0357143	0.0357143	0.0357143	0.0357143
	rnh201-G42S vs rnh201△	0.4	0.7	0.7	0.7	0.1	0.1	0.1	0.1	0.1	0.2	0.2	0.1	0.1	0.1	0.2	0.1
